# *miR-148a-3p* inhibits osteogenesis by targeting *Itga11* via PI3K/Akt/GSK3/β-catenin pathway

**DOI:** 10.1101/2022.10.23.513322

**Authors:** Xiaojun Chen, Kewei Rong, Xin Li, Wenqing Han, Yichuan Pang, Gang Chai

## Abstract

In previous research, miR-148a-3p deficiency was observed in bone malformation in hemifacial microsomia. Nevertheless, the mechanism of miR-148a regulating osteogenesis remains unclear. Herein, in this article, we probed into the role of miR-148a-3p in bone physiology by utilizing miR-148a knock-out (KO) mice. Compared with wild-type (WT) or heterozygotic (HE) littermates, miR-148a knock-out mice manifested lower body weight, bone dysplasia with increased bone mass. Through *in-vitro* experiments, in terms of miR-148a-3p overexpression (miRNA mimic transfection) and knockout (primary cells from WT and KO littermates), we found that miR-148a-3p can suppress osteogenesis, either in the ALP activity or bone nodules formation. Afterward, by means of proteomics, combined with RNA-sequencing and prediction databases of microRNA targets (miRDB and TargetScan), nine candidate genes targeted by miR-148a-3p were identified. Among them, only *Itga11* was regulated by mRNA degradation, while the others were modulated via post-transcriptional inhibition. Based on several online databases (GenePaint, BioGPS, STRING), *Integrin Subunit Alpha 11* (*Itga11*) was suggested to play an essential role in osteogenesis and it was confirmed as one direct target of miR-148a-3p by dual-luciferase reporter assay. Meanwhile, gene set enrichment analysis (GSEA) indicated activation of PI3K-Akt signaling pathway and WNT signaling pathway in miR-148a KO mice. The thereafter western blot confirmed that PI3K/Akt/GSK3/β-catenin signaling pathway was involved. Finally, with the help of esterase-response bone-affiliative liposome with the *Itga11* siRNA delivery system, the enhanced osteogenesis in miR-148a KO mice was partly rescued. Taken together, we demonstrated that miR-148a-3p can inhibit osteogenesis by targeting Itga11 via PI3K/Akt/GSK3/β-catenin pathway.
