## Supplemental Table 2 for "*miR-148a-3p* inhibits osteogenesis by targeting *Itga11* via PI3K/Akt/GSK3/β-catenin pathway"

### Sheet: Supplementary Table 2
miRDB	TargetScan	Proteomics	miRDB|TargetScan	miRDB|Proteomics	TargetScan|Proteomics	miRDB|TargetScan|Proteomics
43892	Cabp7	P3h1	Sos2	Ltf	Zbtb20	Cdk19
44085	Vamp5	P4ha1	Dcp2	Snx7	Tgfb2	Rab34
Naaladl2	Gm9923	Ppic	Arhgap21	Terf2ip	Csrp2	Ssr1
Hs3st1	Prune	Serpinh1	Meox2	Mcam	Sdk2	Itga11
Slco4a1	Bicc1	Fkbp7	Atp8a1	Asph	Tmem165	Stt3a
Hepacam2	Rock1	Tmem263	Tnrc6a			Pdia3
Fam234a	8030462N17Rik	Aldh1l2	Ago2			Stxbp5
Hbs1l	C330018D20Rik	Fkbp10	Kmt2a			Lipa
Amacr	B630005N14Rik	Phospho1	D5Ertd579e			Mecp2
Relch	Ubxn1	Fkbp11	Bcl2l11
Rtca	Gm5065	Crtap	Npepl1
Ctxn3	Fxr1	Fkbp9	Esr1
Oas1c	AI118078	Galnt5	Tmem9b
Kcnj8	BC005537	Gpx7	Plaa
Gm15127	Mgat5	Gpx8	Ube2d3
Cs	Fam122a	P3h3	Tnrc6c
Mrpl19	Esco1	Pycr1	Ajuba
Ott	Gm10300	Smpd3	Lrp2
Gm15097	Crtc3	Mt3	Phf3
Gm15107	Gabarapl2	P3h4	Ppp1r10
Gm15085	Rab12	P4ha2	Sgcb
Gm15093	Taf4b	Plod2	B4galt5
Cyp4a14	Ormdl1	Sp7	Sgms1
Gm15114	Ulk3	Serpinf1	Arrdc3
Gm15091	Ptpra	Sardh	Arpp19
Gm15080	2021-03-02	Rcn1	Fbn1
Luzp4	5430435G22Rik	Plod1	Nptn
Cep350	Prr5l	Lmf2	Epn2
Gm10439	Xpo4	Pcolce	Arl6ip1
Slc35d1	Clock	Ikbip	Robo1
Fut9	Zadh2	Ano1	Gpatch8
Med27	Ndp	Clec3b	Btbd3
Mbip	Stradb	Dbn1	Rmnd5a
Gpkow	Cdc25b	Ctsk	Osbpl11
Slc24a2	Rsbn1l	Adamts2	Canx
Gpr183	Gpi1	Copz2	Ucp3
Vgll1	Rab11b	Rrbp1	Adamts15
Amot	Taf4a	Ckap4	Akap1
Slain2	Tmsb10	Fscn1	Itsn2
Ddx58	2310035C23Rik	Cercam	Ino80
Yy2	Ppfia2	Tubb6	Gadd45a
Rph3a	Zdhhc7	Ptn	Cblb
Phf24	Snx2	Loxl2	Inhbb
Cxcl13	Mdga2	Scrn1	Stam
Cerk	Ppargc1a	Fam114a1	Cnot6
Usp8	Cers5	Alpl	Fam104a
Runx2	Hcrtr1	Ckb	Rictor
Tmod1	Zfpm2	Sh3pxd2b	C1galt1
Actr3b	Zfp618	Pdia5	Phactr2
Fgf12	Lypd3	Sec23a	Otud4
Idi1	Lin28a	Praf2	Med12l
Nbea	Fam178a	Papss2	Col4a1
Mlst8	Hhex	Hdlbp	Cyth3
Smim12	2021-03-03	Mrc2	Eogt
Mettl21e	Cpeb4	Rcn3	S1pr1
Trp53inp1	Fopnl	Gale	Dicer1
Acyp2	Zbtb8a	Cnpy2	Cand1
Tmem266	Hnf4g	Palld	Abcb7
Magi1	Erlin1	Arfgap3	Psmb6
Rorb	Sun2	Mmp2	Usp32
Taf4	Lcor	Fap	Tnpo1
Sephs2	Ostf1	Sec31a	Sik1
Mmachc	Rasgrp4	Ggcx	Mdfic
Tmprss3	BC030336	Dnajc25	Robo2
Atf6	Zbtb1	Acp5	Errfi1
Ahr	Taf1d	Nrp2	Tmem54
Atf7ip2	Tnxb	Pls3	Esrrg
Glce	Tcp11l1	Copg1	Ism1
Tfrc	Mtmr9	Maz	Ptpn14
Sowahc	Camk2a	Pacsin1	Rph3al
Actr10	Gm4980	Rpl36	Itga5
Fam135a	Erbb3	Pdxdc1	Ube3b
AI987944	Rnf44	Tbl2	Ppp6r1
Slc35f3	Hlf	Bdh1	Szrd1
Slc26a4	Calr	Cactin	Maf1
Adam23	Tgoln1	Myadm	Barhl2
Gsdmd	Gdf6	Tmem214	Ywhab
Ttc39b	Nhs	Tnn	Dgcr8
Chd1	Gatad2b	Rabac1	Lgalsl
Phc3	Tgfbr1	Dpysl3	Itga9
Afdn	Adamts5	Cask	Btaf1
Miga2	Six4	Ptgis	Tgfa
Slc17a1	Arfgef1	Timp2	Jmy
Clcn4	Egr2	Arfgap1	Manba
Phactr3	Dstyk	Pofut2	Mpped2
Nt5dc1	Atp6ap2	Sec13	Nrarp
Primpol	Ammecr1	Gja1	Ncoa1
St6gal2	Prdm11	Tjp1	Ythdc2
Zfp619	Gpr137c	Lman1	Spty2d1
Atp2a2	Tcf4	P4hb	Smad2
Appl1	Ppargc1b	Prrc1	Abca1
Gimap7	Tmem108	Rps15a	Rassf8
Bmt2	Ermp1	Senp1	Arfip1
Nsd2	Ankrd29	Plcd1	Lrch1
Krtap4-1	Nfe2l1	Tmed3	Jph3
Fmo9	Sox5	Sec61a1	Neurl4
Slc6a2	Smurf2	Tsc22d1	Mospd1
Sectm1b	Cpd	Myo1b	Zbtb18
Glrx5	Csnk2a1	Ptk7	Mmd
Rab10	Cdk13	Slit3	Agfg1
Fam198b	Nceh1	Islr	Ube4b
Kif14	Syncrip	Tbc1d8b	Zfyve26
Ankrd45	Ank2	Ctnnb1	Tgif2
Gm853	Bahcc1	Lrrc59	Klf4
Top3a	Slc24a4	Ado	Rnf38
Timm29	Mob1b	Vasn	Tbl1xr1
Cflar	Rala	Aldh18a1	Snx27
Armc9	Tead1	Ppfibp2	Fmr1
Eml6	Mtdh	Mmp13	Gpm6a
Cmtm6	Papd4	Slc35b2	Znrf1
Tulp3	Sh2b3	Rpl10	Ago4
Sbf2	Pou4f2	Ppib	Fbxl19
Amer1	Paqr9	Gosr2	Stard13
Blcap	Zbtb16	Rpl22l1	Srsf11
Zfp24	Mpped1	Copb1	H2afy
Slc22a2	Ppp1r12a	Hacd2	Cbll1
Pgm2l1	Tnfrsf1b	Tm9sf4	Nrp1
Trpc4	Cnn1	Calu	Snn
Tpbgl	Met	Slc30a7	Ralbp1
Snap91	Extl3	Clk3	Prkcz
Ttc28	Hspa4l	Traf2	Rfx7
Cftr	Zfp784	Arcn1	Atp2b4
Rgs8	Wapal	Runx3	Prickle2
Rad51c	4833424O15Rik	Dnm1	Ubap2l
Tspan1	Zbed4	Tram1	St18
Ubxn8	Dyrk2	Lrpap1	Atp7a
Svbp	Tbck	Slc38a10	Elavl2
Fndc4	Etv1	Fstl1	Atg14
Zfp456	Sbno1	Limch1	Cdkn1b
Zbtb3	Vps13c	Poglut3	Zfp804a
9330182L06Rik	Ptpn1	Scyl1	Mtmr12
Bcap29	Fnbp1l	Rps17	Hoxc8
Parm1	Rab35	Copa	Map3k9
Spats1	Uhrf1	Sec61b	Arap2
Mxd1	Pbxip1	Mydgf	Tomm70a
Ets1	B4galt1	Uso1	Mllt10
Tcp1	Fosb	Rpl28	Cntn4
Gpd2	Invs	Tnpo2	Foxf1
Dlx1	Sobp	Znf598	Jarid2
Hspa4	Arhgef37	H3c2	Lrrc41
Slc3a1	Pnoc	Ergic3	Rab14
Usf3	Gpr116	Tmem33	Rgma
Epas1	Tmem127	Rpl35a	Pdk4
Csgalnact2	Phip	Smpd2	Dnmt1
Hsd3b5	Cxxc4	Tnc	Fcho2
Prnp	Ugcg	Cog3	Etl4
Il18bp	Opa1	Il36g	Serpine1
Atg12	Yod1	Uncharacterized1	Bmp2k
Ivns1abp	Pura	Gosr1	Pnpla6
Aplp2	Rps6ka5	Arl3	Cul5
Tpm2	Mgat4a	Gopc	Nog
Stx7	Hivep3	Sec24a	Elavl4
Csmd1	Fign	Slc12a2	Slc25a53
Vegfd	Tmem55a	Rcn2	Itpk1
Morn5	Whsc1	Cttn	Klf6
Dlg2	4932411E22Rik	Rpl34	Wnt10b
Gnpat	Mcc	Slc39a7	Nptx1
Kpnb1	Vav2	Surf4	Zdhhc17
Pcsk9	Hmgb3	Pmvk	Ing2
Mgst3	Prrxl1	Copb2	Oxsr1
Hdgfl3	Tmem11	Ctnnd1	Pi4k2a
Xaf1	Tanc1	Lpcat3	Stox2
Dusp16	Chd9	Cfdp1	Cdk5r1
Numa1	Brwd3	Cnn3	Pou3f2
Nkx6-1	Uprt	Glb1	Mnt
Dnajb6	Nr2c1	Myo6	Usp33
Nhsl1	Wdr82	Ugdh	Hmg20a
Il17rd	Hdgfrp3	Gorasp2	Nat14
Vangl1	Tnrc6b	Cyp20a1	St8sia3
Mindy1	Tmco4	Ufsp2	Hivep1
Tmem38b	Sesn2	Myo1e	Gap43
Zfp775	Itga1	Plod3	Ccnf
Tspo	Cggbp1	Colgalt1	Dcun1d3
Dap3	Ccna2	Enah	Prkaa1
Pank1	Ddx39	Lxn	Csf1
Ssxa1	Med1	Chchd2	Ddx6
Lamc3	Arhgef12	Ctnna1	Hecw2
Nexmif	Gm6133	Rps26	Eml2
Cp	Ep300	Acbd3	Camsap1
Mfsd2a	Kcnq5	Clip2	Cdk8
Rai14	4930523C07Rik	Chaf1a	Rbm24
Bcl11a	Cep57	Tpm4	Usp48
Trove2	Sh3tc2	Cdk5rap2	Dmxl1
Tspyl2	Micall1	Sco2	Mllt6
Pi15	Fubp1	Rpl4	Adam10
Txlna	Kansl1	Atp13a1	Nr2c2ap
Gabrg2	Snph	Zfpl1	Mafb
Cmya5	Atp5b	Rpl19	Atxn1
Rxra	Zbtb44	Tm9sf3	Slc25a44
Fanci	Zbtb7a	Eef1g	Lbr
Wnt9b	Fxyd3	Sec16a	Dpp4
Tigd5	Bzrap1	Rps29	Kdm7a
Spry4	Kdm6b	Cspg4	D1Ertd622e
Garem1	A130010J15Rik	Sh3gl1	Kat7
Lonrf2	Ubash3b	Rps24	Slc24a3
Nox4	Asb10	Tm9sf1	Trak2
Gk	Casr	Sema7a	Nol4l
Mphosph9	Rybp	Sec62	Usp7
Vsnl1	Lsm14a	Rpl6	Mtif3
Ccdc96	Ndst1	Ddost	Pik3r3
Itpripl1	Doc2b	Tmed9	Stk38l
Yipf5	Akap7	Me2	Zcchc2
Frmd8	Nfix	Mmp14	Bach2
Adamts19	Nat8l	Rpl13a	Gpcpd1
Frk	Epha4	Atp1a1	Nova1
Uggt2	2010111I01Rik	Txndc12	Kcna1
Trp53rkb	Sh3kbp1	Myh10	Ube2d1
Usp31	Rxfp2	Rpl31	Skp1a
Pik3c2a	Ptprd	Rpl27	Nol4
Asap1	Grik3	Atp6v1h	Ago1
Rab7b	Edc3	Sec23ip	Brpf1
Dner	Pag1	Snd1	Rc3h2
Synrg	Nlk	Rpl21	Acvr1
Zfp811	Zfp607	Rps28	D230025D16Rik
Ncln	Mettl10	Sec22b	Eps15
Rdh16	Ttc19	Rpl35	Casz1
P2ry13	D630045J12Rik	Scfd1	Tpp1
Uhrf1bp1	Cacnb2	Parvg	Mier1
Aurkb	Fchsd1	Armh3	Efnb2
Lrtm2	Nova2	Bclaf1	Ube2w
Stk11ip	Dusp8	Cd109	Ahdc1
Siglech	Msantd2	Crk	Mtmr14
Intu	Zkscan16	Dnajb7	Cdc14a
Gcdh	Rtn3	Sema4d	Peak1
Hnf4a	Rnf183	Rpn2	Mlec
Mrps9	Rbfox2	Rpn1	Zfp110
Aff1	Pcif1	Nucb1	Scaf11
Slf2	U2af1	Cope	Sirt7
Syne2	Gatc	Igf2r	Wnt1
Arhgef7	Masp1	Ehmt1	Qk
Zfp39	Klhl18	Gtf2e2	Phf20
Srd5a3	Grin2a	Sdf4	Chuk
Nalcn	Sptb	Nfic	Trak1
Arhgef26	Zfhx3	Lgals1	Cadm1
Prr16	Chpf2	Tmed10	Gfra4
Dock5	Sult6b1	Msrb3	Kdm2b
Slc7a4	Limd2	Ybx1	Wasl
Adam17	Kpna6	Pck2	Elf5
Lsm11	Pcolce2	Rbm10	Myo9a
Dut	Pgbd1	Snx4	Cdh7
Pde4c	Arhgap5	Cep170	Prdm15
2310061I04Rik	Mocos	Mtch1	Itgb8
Laptm4b	Hnrnpr	Tmem119	Cttnbp2nl
Edn1	Taco1	Dock7	Mtf1
Ptpre	Baz2a	Cog4	Stx3
Epb41l5	Hnrnpul2	Glg1	Mras
Actr5	Zranb1	Rpl7	Bcl7b
Pak2	Denr	Rhot1	Mtmr10
Lypd1	Prss12	Tax1bp3	Txnip
Zfp280b	Mrps25	Anapc1	Fez2
Cnep1r1	Gnpnat1	Stx5	Dcp1a
Ppm1l	Slitrk3	Scara3	Dennd4c
Pip4p2	Heatr3	Emc3	Sms
Cyld	Plcd4	Prkra	Baz2b
Ttn	Llgl2	Rpl38	B230219D22Rik
Wnt16	Ccne1	Rps27	Chd7
Zfp873		Rplp0	Zfp704
H2-Q7		Golim4	Adamts18
Igsf9b		Rpl3	Gmfb
Fbxw5		Scfd2	Ttyh3
Nek9		Golph3	Nras
Ensa		Lpp	Rnpepl1
Cmtr1		Rint1	Plekhh1
Lif		Rpl29	Dock6
Ranbp17		Eml1	Gtf2h1
Gabrr1		Abcb8	Mdm4
Itga4		Champ1	Nsd1
Acsl4		Golga5	Slc2a1
Icmt		Pald1	Arhgef17
Bmper		Nt5c3b	Nt5c3
Thsd7a		Mrps31	Skida1
Runx1t1		Erp29	Sox11
Gpr174		Eif4b	Elmo1
Snx22		Ddx50	Col2a1
Kcna4		Rpl23a	Cds1
Ddit3		Cdc23	Dusp1
Ripor2		Nedd4	E2f7
Tex24		Rps5	Sulf1
Cplx3		Vim	Pten
Gcsam		Atp1b3	Slc39a13
Npr1		Ktn1	Mtcl1
Plcb1		Cog6	Adcy2
Acpp		Rps13	Ccdc85a
Map4k3		Rpl30	Zfp217
Mast3		Cdc42bpb	Arhgap20
Map3k14		Rpl7a	Lrp4
Klc2		Srgap2	Patl1
Rasef		Eef1b	Kcns2
Pkia		Akap2	Ptprm
Wapl		Slc4a2	Cdh20
Pepd		Cryzl2	Fbxo33
Tent5b		Cip2a	Synj1
Sike1		Mon2	Lnpep
Syngr2		Sar1b	Cluh
Borcs8		Dock1	Etnk1
Gatad2a		Dpysl2	Picalm
Tesmin		Matn2	Sos1
Txndc9		Oat	Wwp1
Il13ra1		U2af2	Tbp
Gprc5a		Erp44	Cckbr
Hcn1		Preb	Lmtk2
Cxcr3		Hspe1	Tmsb4x
Frem1		Timm21	Usp47
Tmem178b		Washc2	Mmp15
Zfp318		Itpr1	Chchd4
Mkrn3		Gfpt1	Atp11a
		Slc25a5	Bcl7a
		Mia3	Mitf
		Cdc16	Tmem63b
		Rpl18a	Pea15a
		Gcn1	Dyrk1b
		Rps7	Ppp1r9a
		Kdm2a	Fam43a
		Gmppb	Gjd2
		Gtf3c1	Msi2
		Srp54	Kcnd3
		Psmb5	Cnr1
		Rpap1	Rcc2
		Slc29a1	Mybl1
		Ap3d1	Sestd1
		Rps16	Abl2
		Zc3h15	Arl8b
		Rpl24	Bbc3
		Nup107	Pappa
		Ggt5	Hipk3
		Prdx6	Mex3c
		Asah1	Ccdc71
		Rab22a	Cux1
		Chchd6	Ltbp1
		Mmp8	Lmbr1l
		Rgs19	Btbd10
		Capza2	Maf
		Itgam	Dynll2
		Plbd1	Fbxo28
		Sypl1	Fam184a
		Arhgap25	Ap4e1
		Arap3	Wdfy4
		Ttc38	Mboat2
		Psmb10	Prkag2
		Cd63	Emx2
		Myo1f	Slc16a6
		Siglec1	Mtss1l
		Nampt	Styx
		Ctsc	Adam22
		Ifi35	Mpp2
		Hk3	Dhx15
		Evl	Nfya
		Ivd	Dedd
		Tapbp	Bbx
		Igbp1	Trps1
		Camp	Uhmk1
		Itgb2	Atxn1l
		Atp5f1d	Ppp1cb
		Sod1	Naa15
		Cotl1	Foxk2
		Pik3ap1	Tmed7
		Gapdh	Aldh4a1
		Pkm	Ppp1r9b
		Cyba	Arel1
		Stard5	Parpbp
		Gpi	Ypel3
		Mdh1	Dyrk1a
		Mocs1	Cyb5r4
		Ngly1	Ap1g1
		Rpia	Car12
		Ethe1	Zc3h12c
		Ldha	Slc7a11
		Gsto1	Dgkq
		Thtpa	Rlim
		Adam8	Stac2
		Naaa	Nfat5
		Xdh	Fbxo11
		Psap	Atp9b
		Cd74	E2f3
		Mcpt8	Hsp90b1
		H2-D1	Kpna1
		Cd177	Syt1
		Oas1a
		Pdxk
		Abhd12
		Ctla2a
		Atp1a3
		Pzp
		Rps6ka2
		Gstm1
		Isg15
		Aldh1a7
		Mpeg1
		Pts
		Serpina1d
		Dnase2
		Bicra
		Adh1
		Psmb9
		Dtna
		Tpi1
		Gstt1
		Scrn3
		Fcgr4
		Sec61g
		Dhdh
		Gyg1
		Mtnd4
		Entpd1
		Crtc2
		Aldoa
		Macrod1
		Limd1
		Vat1
		Nqo1
		Ca1
		Ctsd
		Ca3
		Emilin2
		Ctsb
		Pgam2
		Phkg1
		Eno3
		Tinagl1
		Lgals3
		Cmbl
		Myh4
		Fbp2
		Fcgr2
		Got1
		Sost
		Ak1
		Aldh3a1
		Sp100
		Pon1
		Prr33
		Igsf8
		Gpx3
		Mcpt4
		Uncharacterized4
		Cma1
		P2rx4
		Sncg
		Dnase1l1
		Mzb1
		Aspn
		F9
		Uncharacterized5
		Proz
		Angptl7
		Mb
		Fth1
		Spp2
		Olfm4
		Mbp
		Igkc
		Uncharacterized6
		Ftl1
		Myh3
		Chil3
		Ighm
