## Supplemental Table 4 for "*miR-148a-3p* inhibits osteogenesis by targeting *Itga11* via PI3K/Akt/GSK3/β-catenin pathway"

### Sheet: Supplementary Table 4
miRDB	TargetScan	Proteomics	mRNA-seq	miRDB|TargetScan	miRDB|Proteomics	miRDB|mRNA-seq	TargetScan|Proteomics	TargetScan|mRNA-seq	Proteomics|mRNA-seq	miRDB|TargetScan|Proteomics	miRDB|TargetScan|mRNA-seq	TargetScan|Proteomics|mRNA-seq	miRDB|TargetScan|Proteomics|mRNA-seq
43892	Cabp7	P4ha1	Col5a2	Sos2	Ltf	Runx2	Tgfb2	Bicc1	P3h1	Cdk19	Kmt2a	Zbtb20	Itga11
44085	Vamp5	Serpinh1	Col11a1	Dcp2	Snx7	Acyp2	Csrp2	Tmsb10	Ppic	Rab34	Fbn1	Sdk2
Naaladl2	Gm9923	Fkbp7	Col10a1	Arhgap21	Terf2ip	Tmprss3	Tmem165	Cpeb4	Aldh1l2	Ssr1	Robo1
Hs3st1	Prune	Tmem263	Ighg3	Meox2	Mcam	Afdn		Lcor	Fkbp10	Stt3a	Btbd3
Slco4a1	Rock1	Phospho1	Col24a1	Atp8a1	Asph	Gimap7		Tnxb	Fkbp9	Pdia3	Rictor
Hepacam2	8030462N17Rik	Fkbp11	Col12a1	Tnrc6a		Fam198b		Adamts5	Galnt5	Stxbp5	Col4a1
Fam234a	C330018D20Rik	Crtap	Col1a1	Ago2		Tulp3		Ppargc1b	P3h3	Lipa	Eogt
Hbs1l	B630005N14Rik	Gpx7	Col9a1	D5Ertd579e		Sbf2		Nfe2l1	Pycr1	Mecp2	Ptpn14
Amacr	Ubxn1	Gpx8	Adam12	Bcl2l11		Ttc28		Bahcc1	Smpd3		Itga9
Relch	Gm5065	Mt3	C1qtnf3	Npepl1		Rai14		Vps13c	P3h4		Ncoa1
Rtca	Fxr1	P4ha2	Satb2	Esr1		Pik3c2a		Arhgef37	Plod2		Abca1
Ctxn3	AI118078	Plod1	Jchain	Tmem9b		Map4k3		Hmgb3	Sp7		Tbl1xr1
Oas1c	BC005537	Lmf2	Rlf	Plaa		Zfp318		Tanc1	Serpinf1		Nrp1
Kcnj8	Mgat5	Ikbip	Col6a3	Ube2d3				Brwd3	Sardh		Atp7a
Gm15127	Fam122a	Clec3b	Col3a1	Tnrc6c				Uprt	Rcn1		Dmxl1
Cs	Esco1	Ctsk	Loxl4	Ajuba				Itga1	Pcolce		Dpp4
Mrpl19	Gm10300	Copz2	Sema3d	Lrp2				Asb10	Ano1		Pik3r3
Ott	Crtc3	Rrbp1	Phex	Phf3				Ndst1	Dbn1		Bach2
Gm15097	Gabarapl2	Ckap4	Postn	Ppp1r10				Nfix	Adamts2		Acvr1
Gm15107	Rab12	Fscn1	Matn1	Sgcb				Ptprd	Tubb6		Efnb2
Gm15085	Taf4b	Cercam	Col6a1	B4galt5				Rbfox2	Ptn		Peak1
Gm15093	Ormdl1	Scrn1	Hspg2	Sgms1					Loxl2		Dcp1a
Cyp4a14	Ulk3	Ckb	Gm47302	Arrdc3					Fam114a1		Zfp704
Gm15114	Ptpra	Pdia5	Ighg2c	Arpp19					Alpl		Dock6
Gm15091	2021-03-02	Sec23a	Cemip	Nptn					Sh3pxd2b		Arhgef17
Gm15080	5430435G22Rik	Praf2	Fat1	Epn2					Papss2		Col2a1
Luzp4	Prr5l	Hdlbp	Igkv14-126	Arl6ip1					Mrc2		Sulf1
Cep350	Xpo4	Gale	Sh3pxd2a	Gpatch8					Rcn3		Lrp4
Gm10439	Clock	Cnpy2	Col1a2	Rmnd5a					Palld		Ptprm
Slc35d1	Zadh2	Arfgap3	Acan	Osbpl11					Mmp2		Lnpep
Fut9	Ndp	Dnajc25	Hapln1	Canx					Fap		Tmsb4x
Med27	Stradb	Acp5	Slit2	Ucp3					Sec31a		Bcl7a
Mbip	Cdc25b	Copg1	Col11a2	Adamts15					Ggcx		Pappa
Gpkow	Rsbn1l	Maz	Wisp1	Akap1					Nrp2		Ap4e1
Slc24a2	Gpi1	Pdxdc1	Ighg1	Itsn2					Pls3		Wdfy4
Gpr183	Rab11b	Tbl2	Pcdh7	Ino80					Pacsin1		Trps1
Vgll1	Taf4a	Bdh1	Pcdhgc3	Gadd45a					Rpl36		Car12
Amot	2310035C23Rik	Cactin	Lox	Cblb					Tnn
Slain2	Ppfia2	Myadm	Cpz	Inhbb					Dpysl3
Ddx58	Zdhhc7	Tmem214	Col15a1	Stam					Gja1
Yy2	Snx2	Rabac1	Gdf15	Cnot6					Tjp1
Rph3a	Mdga2	Cask	Col5a1	Fam104a					Rps15a
Phf24	Ppargc1a	Ptgis	Cav1	C1galt1					Plcd1
Cxcl13	Cers5	Timp2	Mamdc2	Phactr2					Myo1b
Cerk	Hcrtr1	Arfgap1	Ptpn13	Otud4					Ptk7
Usp8	Zfpm2	Pofut2	Susd5	Med12l					Slit3
Tmod1	Zfp618	Sec13	Actc1	Cyth3					Islr
Actr3b	Lypd3	Lman1	Wif1	S1pr1					Tbc1d8b
Fgf12	Lin28a	P4hb	Mmp16	Dicer1					Vasn
Idi1	Fam178a	Prrc1	Cdh2	Cand1					Mmp13
Nbea	Hhex	Senp1	Unc5b	Abcb7					Dnm1
Mlst8	2021-03-03	Tmed3	Gpnmb	Psmb6					Fstl1
Smim12	Fopnl	Sec61a1	Tmtc2	Usp32					Limch1
Mettl21e	Zbtb8a	Tsc22d1	Srcap	Tnpo1					Sec61b
Trp53inp1	Hnf4g	Ctnnb1	Helz	Sik1					Rpl35a
Tmem266	Erlin1	Lrrc59	Cenpx	Mdfic					Tnc
Magi1	Sun2	Ado	Plagl1	Robo2					Rpl34
Rorb	Ostf1	Aldh18a1	Igkv5-39	Errfi1					Ctnnd1
Taf4	Rasgrp4	Ppfibp2	Sp4	Tmem54					Myo6
Sephs2	BC030336	Slc35b2	Peg3	Esrrg					Myo1e
Mmachc	Zbtb1	Rpl10	Capn6	Ism1					Enah
Atf6	Taf1d	Ppib	Col4a2	Rph3al					Sec16a
Ahr	Tcp11l1	Gosr2	Slc39a14	Itga5					Cspg4
Atf7ip2	Mtmr9	Rpl22l1	Antxr1	Ube3b					Rps24
Glce	Camk2a	Copb1	Col22a1	Ppp6r1					Mmp14
Tfrc	Gm4980	Hacd2	Col6a2	Szrd1					Rpl35
Sowahc	Erbb3	Tm9sf4	Col9a3	Maf1					Cd109
Actr10	Rnf44	Calu	Kcnk1	Barhl2					Tmem119
Fam135a	Hlf	Slc30a7	Fam167a	Ywhab					Dock7
AI987944	Calr	Clk3	Ptprz1	Dgcr8					Glg1
Slc35f3	Tgoln1	Traf2	Gm43305	Lgalsl					Scara3
Slc26a4	Gdf6	Arcn1	Fabp5	Btaf1					Lpp
Adam23	Nhs	Runx3	Col16a1	Tgfa					Rpl29
Gsdmd	Gatad2b	Tram1	Hapln4	Jmy					Pald1
Ttc39b	Tgfbr1	Lrpap1	Prss35	Manba					Nedd4
Chd1	Six4	Slc38a10	Thbs2	Mpped2					Cdc42bpb
Phc3	Arfgef1	Poglut3	Bmp8a	Nrarp					Srgap2
Miga2	Egr2	Scyl1	Ptprf	Ythdc2					Matn2
Slc17a1	Dstyk	Rps17	Dchs1	Spty2d1					Hspe1
Clcn4	Atp6ap2	Copa	Igkv4-80	Smad2					Itpr1
Phactr3	Ammecr1	Mydgf	Mme	Rassf8					Rps16
Nt5dc1	Prdm11	Uso1	Bmp3	Arfip1					Rpl24
Primpol	Gpr137c	Rpl28	Pcsk6	Lrch1					Camp
St6gal2	Tcf4	Tnpo2	Dmp1	Jph3					Pik3ap1
Zfp619	Tmem108	Znf598	Ptgfrn	Neurl4					Mcpt8
Atp2a2	Ermp1	H3c2	Hdac9	Mospd1					Serpina1d
Appl1	Ankrd29	Ergic3	Sgms2	Zbtb18					Bicra
Bmt2	Sox5	Tmem33	Ptprb	Mmd					Limd1
Nsd2	Smurf2	Smpd2	Cybrd1	Agfg1					Fbp2
Krtap4-1	Cpd	Cog3	Gxylt2	Ube4b					Prr33
Fmo9	Csnk2a1	Il36g	Sparc	Zfyve26					Sncg
Slc6a2	Cdk13	Uncharacterized1	Fgfr3	Tgif2					Aspn
Sectm1b	Nceh1	Gosr1	Lum	Klf4					Igkc
Glrx5	Syncrip	Arl3	Sema5a	Rnf38
Rab10	Ank2	Gopc	Nmrk2	Snx27
Kif14	Slc24a4	Sec24a	Bmp1	Fmr1
Ankrd45	Mob1b	Slc12a2	Cacnb3	Gpm6a
Gm853	Rala	Rcn2	Heg1	Znrf1
Top3a	Tead1	Cttn	Itga10	Ago4
Timm29	Mtdh	Slc39a7	Igha	Fbxl19
Cflar	Papd4	Surf4	Ptprs	Stard13
Armc9	Sh2b3	Pmvk	Fndc1	Srsf11
Eml6	Pou4f2	Copb2	Cfh	H2afy
Cmtm6	Paqr9	Lpcat3	Nid2	Cbll1
Amer1	Zbtb16	Cfdp1	Fndc3b	Snn
Blcap	Mpped1	Cnn3	C1qtnf6	Ralbp1
Zfp24	Ppp1r12a	Glb1	Fbn2	Prkcz
Slc22a2	Tnfrsf1b	Ugdh	Raph1	Rfx7
Pgm2l1	Cnn1	Gorasp2	Zbtb7c	Atp2b4
Trpc4	Met	Cyp20a1	Farp2	Prickle2
Tpbgl	Extl3	Ufsp2	Klra3	Ubap2l
Snap91	Hspa4l	Plod3	Igkv8-28	St18
Cftr	Zfp784	Colgalt1	Col27a1	Elavl2
Rgs8	Wapal	Lxn	Igkv4-55	Atg14
Rad51c	4833424O15Rik	Chchd2	Wfdc17	Cdkn1b
Tspan1	Zbed4	Ctnna1	Pax5	Zfp804a
Ubxn8	Dyrk2	Rps26	Entpd3	Mtmr12
Svbp	Tbck	Acbd3	Matn3	Hoxc8
Fndc4	Etv1	Clip2	Plxnb1	Map3k9
Zfp456	Sbno1	Chaf1a	Notum	Arap2
Zbtb3	Ptpn1	Tpm4	Vdr	Tomm70a
9330182L06Rik	Fnbp1l	Cdk5rap2	Boc	Mllt10
Bcap29	Rab35	Sco2	Atf3	Cntn4
Parm1	Uhrf1	Rpl4	Ikzf3	Foxf1
Spats1	Pbxip1	Atp13a1	Igkv3-4	Jarid2
Mxd1	B4galt1	Zfpl1	Cdh11	Lrrc41
Ets1	Fosb	Rpl19	Pard6g	Rab14
Tcp1	Invs	Tm9sf3	Neo1	Rgma
Gpd2	Sobp	Eef1g	B4galnt3	Pdk4
Dlx1	Pnoc	Rps29	Ddr2	Dnmt1
Hspa4	Gpr116	Sh3gl1	Plac9a	Fcho2
Slc3a1	Tmem127	Tm9sf1	Slc13a5	Etl4
Usf3	Phip	Sema7a	Enpp1	Serpine1
Epas1	Cxxc4	Sec62	Trem2	Bmp2k
Csgalnact2	Ugcg	Rpl6	Col9a2	Pnpla6
Hsd3b5	Opa1	Ddost	Rhbdl2	Cul5
Prnp	Yod1	Tmed9	Usmg5	Nog
Il18bp	Pura	Me2	Fn1	Elavl4
Atg12	Rps6ka5	Rpl13a	Gm43921	Slc25a53
Ivns1abp	Mgat4a	Atp1a1	Ubd	Itpk1
Aplp2	Hivep3	Txndc12	Cdr2l	Klf6
Tpm2	Fign	Myh10	Pcdh18	Wnt10b
Stx7	Tmem55a	Rpl31	Fasn	Nptx1
Csmd1	Whsc1	Rpl27	Adamts14	Zdhhc17
Vegfd	4932411E22Rik	Atp6v1h	Crispld1	Ing2
Morn5	Mcc	Sec23ip	Adgrd1	Oxsr1
Dlg2	Vav2	Snd1	Omd	Pi4k2a
Gnpat	Prrxl1	Rpl21	Serpina1a	Stox2
Kpnb1	Tmem11	Rps28	Col18a1	Cdk5r1
Pcsk9	Chd9	Sec22b	Sned1	Pou3f2
Mgst3	Nr2c1	Scfd1	Pdgfrl	Mnt
Hdgfl3	Wdr82	Parvg	Lifr	Usp33
Xaf1	Hdgfrp3	Armh3	Igkv1-117	Hmg20a
Dusp16	Tnrc6b	Bclaf1	H19	Nat14
Numa1	Tmco4	Crk	Gm36827	St8sia3
Nkx6-1	Sesn2	Dnajb7	Creb3l1	Hivep1
Dnajb6	Cggbp1	Sema4d	Pdgfra	Gap43
Nhsl1	Ccna2	Rpn2	Flrt2	Ccnf
Il17rd	Ddx39	Rpn1	Daam2	Dcun1d3
Vangl1	Med1	Nucb1	Zfp469	Prkaa1
Mindy1	Arhgef12	Cope	Slc2a13	Csf1
Tmem38b	Gm6133	Igf2r	Col14a1	Ddx6
Zfp775	Ep300	Ehmt1	Gm27000	Hecw2
Tspo	Kcnq5	Gtf2e2	Pdzd2	Eml2
Dap3	4930523C07Rik	Sdf4	Gm9780	Camsap1
Pank1	Cep57	Nfic	Cilp2	Cdk8
Ssxa1	Sh3tc2	Lgals1	Akap12	Rbm24
Lamc3	Micall1	Tmed10	Adamts9	Usp48
Nexmif	Fubp1	Msrb3	Grb10	Mllt6
Cp	Kansl1	Ybx1	Rpl41	Adam10
Mfsd2a	Snph	Pck2	Awat1	Nr2c2ap
Bcl11a	Atp5b	Rbm10	Gnai1	Mafb
Trove2	Zbtb44	Snx4	Lama4	Atxn1
Tspyl2	Zbtb7a	Cep170	Rerg	Slc25a44
Pi15	Fxyd3	Mtch1	Edil3	Lbr
Txlna	Bzrap1	Cog4	Ndnf	Kdm7a
Gabrg2	Kdm6b	Rpl7	Cplx2	D1Ertd622e
Cmya5	A130010J15Rik	Rhot1	Sorcs2	Kat7
Rxra	Ubash3b	Tax1bp3	Fcer1a	Slc24a3
Fanci	Casr	Anapc1	Arhgef19	Trak2
Wnt9b	Rybp	Stx5	Rag1	Nol4l
Tigd5	Lsm14a	Emc3	Igkv6-15	Usp7
Spry4	Doc2b	Prkra	Zcchc14	Mtif3
Garem1	Akap7	Rpl38	Plxna2	Stk38l
Lonrf2	Nat8l	Rps27	Cd276	Zcchc2
Nox4	Epha4	Rplp0	Gpr153	Gpcpd1
Gk	2010111I01Rik	Golim4	Gprc5c	Nova1
Mphosph9	Sh3kbp1	Rpl3	Carmil1	Kcna1
Vsnl1	Rxfp2	Scfd2	Thbs3	Ube2d1
Ccdc96	Grik3	Golph3	Itgav	Skp1a
Itpripl1	Edc3	Rint1	Spic	Nol4
Yipf5	Pag1	Eml1	Scd2	Ago1
Frmd8	Nlk	Abcb8	Sec24d	Brpf1
Adamts19	Zfp607	Champ1	Hyal1	Rc3h2
Frk	Mettl10	Golga5	Bgn	D230025D16Rik
Uggt2	Ttc19	Nt5c3b	Ppm1e	Eps15
Trp53rkb	D630045J12Rik	Mrps31	Ube2l3	Casz1
Usp31	Cacnb2	Erp29	Notch4	Tpp1
Asap1	Fchsd1	Eif4b	Apcdd1	Mier1
Rab7b	Nova2	Ddx50	Serpina1b	Ube2w
Dner	Dusp8	Rpl23a	S100a1	Ahdc1
Synrg	Msantd2	Cdc23	Rpl36-ps12	Mtmr14
Zfp811	Zkscan16	Rps5	Tspan18	Cdc14a
Ncln	Rtn3	Vim	Cecr2	Mlec
Rdh16	Rnf183	Atp1b3	Phlda3	Zfp110
P2ry13	Pcif1	Ktn1	Ssc5d	Scaf11
Uhrf1bp1	U2af1	Cog6	Npnt	Sirt7
Aurkb	Gatc	Rps13	Gm47308	Wnt1
Lrtm2	Masp1	Rpl30	Shc2	Qk
Stk11ip	Klhl18	Rpl7a	Gm10221	Phf20
Siglech	Grin2a	Eef1b	Igdcc4	Chuk
Intu	Sptb	Akap2	Flvcr2	Trak1
Gcdh	Zfhx3	Slc4a2	Mapk14	Cadm1
Hnf4a	Chpf2	Cryzl2	Megf10	Gfra4
Mrps9	Sult6b1	Cip2a	Fmod	Kdm2b
Aff1	Limd2	Mon2	Col8a1	Wasl
Slf2	Kpna6	Sar1b	Kidins220	Elf5
Syne2	Pcolce2	Dock1	Slitrk6	Myo9a
Arhgef7	Pgbd1	Dpysl2	Igkv9-120	Cdh7
Zfp39	Arhgap5	Oat	Ctdsp2	Prdm15
Srd5a3	Mocos	U2af2	Zfp354c	Itgb8
Nalcn	Hnrnpr	Erp44	Slc2a10	Cttnbp2nl
Arhgef26	Taco1	Preb	Gm10774	Mtf1
Prr16	Baz2a	Timm21	Bcl2a1b	Stx3
Dock5	Hnrnpul2	Washc2	Meg3	Mras
Slc7a4	Zranb1	Gfpt1	Ighv1-81	Bcl7b
Adam17	Denr	Slc25a5	Bcan	Mtmr10
Lsm11	Prss12	Mia3	Rasal2	Txnip
Dut	Mrps25	Cdc16	Cthrc1	Fez2
Pde4c	Gnpnat1	Rpl18a	Fabp3	Dennd4c
2310061I04Rik	Slitrk3	Gcn1	Lamc1	Sms
Laptm4b	Heatr3	Rps7	Gimap3	Baz2b
Edn1	Plcd4	Kdm2a	Nid1	B230219D22Rik
Ptpre	Llgl2	Gmppb	Zfp568	Chd7
Epb41l5	Ccne1	Gtf3c1	Fgd1	Adamts18
Actr5		Srp54	Dip2c	Gmfb
Pak2		Psmb5	Rpl35a-ps3	Ttyh3
Lypd1		Rpap1	Cytl1	Nras
Zfp280b		Slc29a1	Lrp1	Rnpepl1
Cnep1r1		Ap3d1	Igsf10	Plekhh1
Ppm1l		Zc3h15	Igkv3-2	Gtf2h1
Pip4p2		Nup107	Uqcc2	Mdm4
Cyld		Ggt5	Arsi	Nsd1
Ttn		Prdx6	Lrrc15	Slc2a1
Wnt16		Asah1	Igkv4-68	Nt5c3
Zfp873		Rab22a	Clec4d	Skida1
H2-Q7		Chchd6	Tmem45a	Sox11
Igsf9b		Mmp8	Gdf3	Elmo1
Fbxw5		Rgs19	Col5a3	Cds1
Nek9		Capza2	Elovl6	Dusp1
Ensa		Itgam	Scarf2	E2f7
Cmtr1		Plbd1	Rilpl2	Pten
Lif		Sypl1	Gm12224	Slc39a13
Ranbp17		Arhgap25	Igkv19-93	Mtcl1
Gabrr1		Arap3	Slc36a2	Adcy2
Itga4		Ttc38	Nav1	Ccdc85a
Acsl4		Psmb10	Gm38431	Zfp217
Icmt		Cd63	Cnmd	Arhgap20
Bmper		Myo1f	B3gnt9	Patl1
Thsd7a		Siglec1	Rps24-ps3	Kcns2
Runx1t1		Nampt	Srgap1	Cdh20
Gpr174		Ctsc	Fabp4	Fbxo33
Snx22		Ifi35	Tnmd	Synj1
Kcna4		Hk3	1500011K16Rik	Cluh
Ddit3		Evl	AC124484.1	Etnk1
Ripor2		Ivd	C1qa	Picalm
Tex24		Tapbp	Gm10269	Sos1
Cplx3		Igbp1	Atp5e	Wwp1
Gcsam		Itgb2	Oosp1	Tbp
Npr1		Atp5f1d	Bri3	Cckbr
Plcb1		Sod1	Gm45745	Lmtk2
Acpp		Cotl1	9130024F11Rik	Usp47
Mast3		Gapdh	Cgref1	Mmp15
Map3k14		Pkm	Hmox1	Chchd4
Klc2		Cyba	Gpx4-ps2	Atp11a
Rasef		Stard5	Slc26a2	Mitf
Pkia		Gpi	Vash1	Tmem63b
Wapl		Mdh1	C1qtnf1	Pea15a
Pepd		Mocs1	Cpm	Dyrk1b
Tent5b		Ngly1	Rpl34-ps1	Ppp1r9a
Sike1		Rpia	Pkd1	Fam43a
Syngr2		Ethe1	Pcsk5	Gjd2
Borcs8		Ldha	Gm5526	Msi2
Gatad2a		Gsto1	Cst6	Kcnd3
Tesmin		Thtpa	Gm10076	Cnr1
Txndc9		Adam8	Gm2000	Rcc2
Il13ra1		Naaa	Hspa12a	Mybl1
Gprc5a		Xdh	Enpp6	Sestd1
Hcn1		Psap	Ptprk	Abl2
Cxcr3		Cd74	Arhgap31	Arl8b
Frem1		H2-D1	Sertad4	Bbc3
Tmem178b		Cd177	Arl6ip4	Hipk3
Mkrn3		Oas1a	Cxcl16	Mex3c
		Pdxk	Rps13-ps2	Ccdc71
		Abhd12	Gm4705	Cux1
		Ctla2a	Ndufa2	Ltbp1
		Atp1a3	Clec2d	Lmbr1l
		Pzp	Wfdc21	Btbd10
		Rps6ka2	Ccl6	Maf
		Gstm1	Snrpe	Dynll2
		Isg15	Uqcrh	Fbxo28
		Aldh1a7	Mkl2	Fam184a
		Mpeg1	Uqcrq	Mboat2
		Pts	Panx3	Prkag2
		Dnase2	Ndrg4	Emx2
		Adh1	Tle2	Slc16a6
		Psmb9	Luzp1	Mtss1l
		Dtna	Gm42793	Styx
		Tpi1	Tbx2	Adam22
		Gstt1	Ly6k	Mpp2
		Scrn3	Clec11a	Dhx15
		Fcgr4	Gm13611	Nfya
		Sec61g	G0s2	Dedd
		Dhdh	Lurap1l	Bbx
		Gyg1	Gm10240	Uhmk1
		Mtnd4	Ccdc3	Atxn1l
		Entpd1	Gm10177	Ppp1cb
		Crtc2	Kcnk2	Naa15
		Aldoa	Tmem256	Foxk2
		Macrod1	Frzb	Tmed7
		Vat1	Tcap	Aldh4a1
		Nqo1	Wwtr1	Ppp1r9b
		Ca1	Pxdn	Arel1
		Ctsd	Mst1r	Parpbp
		Ca3	Rps15	Ypel3
		Emilin2	BC055402	Dyrk1a
		Ctsb	Flnb	Cyb5r4
		Pgam2	Ighv11-2	Ap1g1
		Phkg1	Gadd45gip1	Zc3h12c
		Eno3	Dlg5	Slc7a11
		Tinagl1	Rapgefl1	Dgkq
		Lgals3	Rps13-ps1	Rlim
		Cmbl	Ndufb4c	Stac2
		Myh4	Bmp7	Nfat5
		Fcgr2	Gm9843	Fbxo11
		Got1	Shox2	Atp9b
		Sost	Prrx1	E2f3
		Ak1	Rpl17-ps8	Hsp90b1
		Aldh3a1	Mcf2l	Kpna1
		Sp100	Chst3	Syt1
		Pon1	Gm10243
		Igsf8	Lamb1
		Gpx3	Pkd2
		Mcpt4	Gm5547
		Uncharacterized4	Rplp1
		Cma1	Timm13
		P2rx4	Bcl2a1d
		Dnase1l1	Jsrp1
		Mzb1	Gm16574
		F9	Mrps21
		Uncharacterized5	Pou2f1
		Proz	Ndufb9
		Angptl7	Igkv4-70
		Mb	Igkv4-57-1
		Fth1	Exosc2
		Spp2	Trbc2
		Olfm4	Numbl
		Mbp	Igkv6-20
		Uncharacterized6	Slc9a7
		Ftl1	Stard9
		Myh3	Chst11
		Chil3	Gm10080
		Ighm	Abi3bp
			Fam208b
			Rps12-ps4
			Gm16332
			Hcst
			Fau
			Ccl4
			Ndufa4
			Serinc5
			Smo
			Romo1
			Nkd2
			Gm5781
			Myl6
			Ltbp3
			Plekhg2
			Cox6a2
			Hnmt
			Nrep
			1810037I17Rik
			Arhgef40
			Rpl17-ps3
			Rpl17-ps10
			Hint1
			Gm45717
			Kif26a
			Chadl
			Uqcr11
			Tnfrsf19
			Pdzk1
			Mest
			Fgd5
			2410006H16Rik
			Ndufb10
			Gm10146
			Lsm7
			Chchd1
			Clip3
			Orm1
			Cops9
			Cd4
			Aplnr
			Myof
			Igkv8-30
			Dlx3
			Cgnl1
			Ndufa5
			Rnaseh2c
			Gm7162
			Rpl36a-ps2
			Xist
			Acot1
			Cd3d
			Ptpn18
			Gm45884
			Rpl22-ps1
			Snhg6
			Traf3
			Olfml3
			Bglap2
			Rplp2
			Rps19
			Rps21
			S100a9
			Ccdc194
			Prdx5
			Trio
			Rpl35a-ps2
			Cpe
			Trbc1
			Gm49388
			Lockd
			Mrln
			Gm11478
			Zfp862-ps
			Rps27rt
			Xylt1
			Rps27a-ps2
			Loxl3
			Rps14
			Rpl9-ps4
			Gm16556
			Gm3362
			Farp1
			Tnfsf13
			Abracl
			Sash1
			Jam2
			S100a8
			Fabp3-ps1
			Zbtb37
			Fkbp14
			Smim26
			Ccdc12
			Igkv13-84
			Vcan
			Kank1
			Slpi
			Plekhb1
			Ramp3
			Huwe1
			Gm266
			Mfge8
			BC002163
			Ndufs5
			Dgkh
			Fgfr2
			Golgb1
			Ighv14-1
			Ccl3
			Igkv6-13
			Igkv9-124
			Itm2a
			Gm10275
			Col8a2
			Igkv6-23
			Rorc
			Heyl
			Lamtor4
			Gm5483
			Siglec15
			Matn4
			Fzd2
			Col13a1
			Paip2
			Kmt2d
			Igkv4-59
			Ms4a7
			Rps15a-ps3
			Srgap3
			Dock9
			Rps12-ps3
			Brwd1
			Retnlg
			Psmg4
			Pet100
			mt-Atp6
			Chd6
			Edaradd
			N4bp2
			Wdr89
			Bcl9l
			BC048679
			Fzd4
			Igkv10-94
			Mdn1
			Rps10-ps1
			Polr2f
			Rps10
			Fgfr1
			Igkv1-88
			Nov
			Glcci1
			Yeats4
			S1pr3
			Lpar3
			Sox4
			Gm43197
			Gm19366
			Gm6545
			Vgll2
			Rps8
			Colec12
			Ccl5
			Creb3l3
			Gm42979
			Mid2
			Mfap4
			9930111J21Rik1
			Prg2
			Mical2
			Wnt5b
			Dvl3
			Arhgap35
			Fam20c
			Mfap2
			Colgalt2
			Rpl17-ps5
			Mcemp1
			St8sia6
			Gbp9
			Cd2ap
			Slc8a3
			Krt83
			Plekhh2
			H2-Eb1
			Scand1
			Slc30a4
			Mrpl33
			Tnfrsf11a
			Gfra1
			Smim11
			Zfp366
			Tlr9
			Cox7a1
			Birc6
			Kdelr3
			Lrrc17
			Tcaf1
			Tmem160
			Ankrd50
			Tiam2
			Rpl35a-ps6
			Egfr
			Igkv10-96
			Gm21451
			Tnni2
			Epb41l4aos
			Rad54l2
			Gm5182
			Olfml2a
			Map1a
			Mxra8
			Rnf213
			Rapgef4
			Mbnl1
			Znhit1
			Bloc1s1
			Ralgapb
			Rcor2
			Agrn
			Fam180a
			Hist1h4h
			Myo1d
			9930111J21Rik2
			Gm42418
			Usp53
			Stab1
			H2-Ab1
			Epyc
			Xcl1
			Mcee
			Gm47260
			Fbxo32
			Aldob
			Rpl36a
			Slc9a5
			Srpx2
			Ppp1r27
			Atrnl1
			Gm5805
			Rps15a-ps5
			Aif1
			Cplane1
			Map4k4
			Npm3
			Msi1
			Ptprg
			Gm37759
			Megf8
			Gm49391
			Igkv3-12
			Asb11
			Ltb
			Akr1c13
			Smtnl1
			Lrmda
			1810059H22Rik
			Twist1
			Kera
			Gm16077
			Aebp1
			Klhl11
			Plxnd1
			S100a6
			Dkk3
			Cdh5
			Mustn1
			Tmem141
			Gm7206
			Gm15154
			Gm13160
			Arrb1
			Ptpn4
			A930004J17Rik
			Gm3379
			Gm11714
			Ibsp
			Il7r
			Notch3
			Tnrc18
			Gm2991
			Ext1
			Ace
			Pdgfrb
			Ifi27l2a
			Angptl2
			Des
			Spp1
			Sptbn1
			Pcdhga9
			Aff3
			Gm5780
			Fbln7
			Coprs
			Myo10
			Piezo1
			Gmfg
			Mapkbp1
			Sufu
			mt-Ta
			Rps6ka3
			Gm43980
			Sh3rf1
			Ptar1
			Sntb2
			Aplp1
			Adgra3
			Arid1b
			Lrp3
			Nynrin
			Ndufaf8
			Gm16185
			Rpl17
			Inmt
			Zkscan8
			Gm1966
			Mrps12
			Gm21983
			Abra
			Ldhc
			Efna5
			mt-Tn
			Dusp4
			Wdfy3
			Crcp
			Gm16062
			Selenow
			Steap4
			Zfp871
			Ncor2
			Bptf
			Prelp
			Usp40
			Socs2
			4932422M17Rik
			Aldh1a3
			Gm38399
			Gm26740
			Rere
			1190002N15Rik
			Atp8b2
			Efnb1
			Clec3a
			Rapgef6
			Zmiz1
			Igkv4-63
			Ighv1-4
			Smarca4
			Olfml1
			Bola2
			Gm38158
			Bcat1
			Dennd5b
			Ccdc157
			Cul7
			Ash1l
			Zfp9
			Itga2
			Macf1
			Plcg1
			S100a13
			Smg1
			Spsb2
			Ecm2
			Gm43481
			Clmp
			Slc1a4
			Eln
			Itpr2
			Mtor
			Ldlrad3
			Il15
			Kazald1
			Frmd6
			Maged1
			P3h2
			Tbx1
			Irx5
			Hspb2
			Creb3l2
			Gm13453
			Gm10874
			Gm9938
			Zswim6
			Szt2
			Hist1h4j
			BC005561
			Gm21092
			Akap9
			Sec16b
			Yipf7
			Spen
			Irf4
			Htt
			Ick
			Sik2
			1700109H08Rik
			Sptan1
			Rasgrp1
			Gdap10
			Vps13b
			Igsf3
			Sipa1l3
			Il2ra
			Fbxo48
			Tm4sf19
			Syne1
			Abca9
			Eps8
			4930579G18Rik
			Klf9
			Ighv5-12
			Zfp142
			Trrap
			Zfp608
			Zzef1
			Arhgap42
			Med13
			Adarb1
			Slc6a13
			Asb5
			Leng8
			Sox9
			Gm6166
			Ighg2b
			Gpam
			Mbnl2
			Pcnx
			Slc35e3
			Igkv4-57
			Repin1
			Mxd4
			Camsap2
			Mga
			Rab11fip2
			Gm24644
			Stfa2l1
			Alg2
			Gm47798
			Gm42664
			Ogn
			Cpxm2
			Hist1h2ao
			Zfp275
			Phldb2
			Ighv1-72
			Pcnx3
			Gpc1
			2310043M15Rik
			Gm4045
			Npr2
			Soga1
			Iqsec2
			Prkcz2
			Ppp4r1l-ps
			Kmt2c
			4933408B17Rik
			Gmfg-ps
			Prpf8
			Rftn2
			Arvcf
			Tgfb3
			Rnu3b4
			Ago3
			Hipk2
			Ndrg2
			Rap1gap
			Igkv1-110
			Hivep2
			Pogz
			Spon1
			Ighv1-43
			Wnk4
			Gm15682
			Gm9790
			Usp34
			Parva
			Arhgap33
			Tshz3
			Sdc2
			Gm49204
			Hadhb
			Bex1
			Osmr
			Gm6254
			Vangl2
			Gm17281
			Crybg3
			Gm23458
			Rps15a-ps4
			Uvssa
			Chd3
			Atp5l
			Epha2
			Gm28048
			Gcn1l1
			Lama5
			Mex3a
			Edem3
			Cdon
			F830016B08Rik
			Gm19221
			Rarres2
			Afap1
			Gm43858
			Apba1
			Cep170b
			Arhgap24
			Nrbp2
			Gm42659
			Comp
			Mettl11b
			Gm48584
			Bcl9
			Trim63
			Naip6
			Tarbp1
			Ift172
			Ust
			Sema3b
			Gm32618
			Firre
			Igkv9-123
			Smoc2
			Sbk1
			Eif4g3
			Cdh15
			Timp1
			Rps19-ps3
			Tnnc2
			Slc41a2
			Dsel
			Gm45221
			Ifi209
			Olfml2b
			Nsmf
			Malat1
			Cntnap1
			Ifi203-ps
			Adcy9
			Ubtd2
			Gm9320
			Gli1
			Golph3l
			Ocstamp
			Nipbl
			Arhgef10
			C330021F23Rik
			Tcf12
			Gm2830
			Zc3hav1l
			Tcea3
			Mctp2
			Zfp280c
			Cic
			Chn1
			Lipc
			Ttc3
			Klhl24
			Lgr4
			Ankrd11
			Gnal
			Ighv1-18
			Atrx
			Adcy3
			Ighj4
			C1qtnf4
			Ankrd52
			Atf7
			Asxl2
			Zbed6
			S100a4
			Il17b
			Prkdc
			Cbfa2t2-ps1
			Maml3
			Igkv3-3
			Ngef
			Gm15523
			Abca2
			Smarca1
			Slc36a4
			Insc
			Atp10a
			Hmgb1-ps8
			Vps13d
			Igkv6-25
			Pdpr
			Kmt5b
			Crygn
			Gm31597
			Ednra
			Cpxm1
			Slc16a4
			Itgbl1
			Gm9770
			Tnnt1
			Cobll1
			Ighv1-49
			Ndor1
			Rxrg
			Gm8995
			Arntl
			Kifc3
			Ctif
			Mtcp1
			Heph
			Tspan10
			Myo19
			Plekha5
			Ighv8-12
			Plat
			Htra1
			Rps8-ps4
			Atm
			Gm36936
			Lig4
			Pla2g5
			Gm10524
			Ppp1r1a
			Pdgfd
			Lamb2
			Arhgap27os3
			Cnksr1
			Kirrel
			Rnu3b3
			2700081O15Rik
			Gpc3
			Ubr4
			Igkv15-103
			Pced1b
			Ighv3-6
			D630033A02Rik
			Igkv8-21
			Htra3
			Akt3
			Ccl19
			Angptl6
			Gm16907
			Snx29
			Amhr2
			2200002D01Rik
			Nckap5l
			Slc39a10
			Senp7
			Usp9x
			Xpnpep3
			Chodl
			Gm15832
			Prkce
			Zmym6
			Scai
			Nf1
			Rpph1
			Cd3g
			Gm42047
			Zfp809
			Rest
			Ephb4
			Amigo3
			Gm37494
			Ighv1-34
			Igkv13-85
			Gdf10
			Chsy3
			Gm44911
			Rpl35a-ps5
			Scarna2
			Tet2
			Lpin3
			Adgrg6
			Gm7363
			Gm9256
			Pdpn
			Kdm4a
			Rpl17-ps9
			Gm12034
			Igfbp3
			Sbk2
			Gm37893
			Il1rl2
			2610005L07Rik
			Apln
			Sln
			Ankrd37
			Bcl2a1a
			Fbxl18
			Armcx2
			Ssh2
			Stat2
			Gm8848
			Tspan6
			Gm43029
			Gm5644
			Gm10521
			Ift88
			Cenps
			Fam171a2
			Prr14l
			Podnl1
			Gm13204
			Cacng6
			Etv5
			Reps2
			Atp5l2-ps
			Pth1r
			Mybph
			Dst
			Syne3
			Gm43203
			Gm17552
			Rnase12
			Sypl
			Prrc2c
			Kat6a
			Dab2
			Gm45110
			Kcna3
			Ankrd6
			Gm28086
			Gm38384
			Jcad
			Ncor1
			Rev3l
			Xrcc3
			Abhd15
			Tmppe
			Gm25951
			AC125351.1
